# Parsing multiomics landscape of activated synovial fibroblasts highlights drug targets linked to genetic risk of rheumatoid arthritis

**DOI:** 10.1101/861781

**Authors:** Haruka Tsuchiya, Mineto Ota, Shuji Sumitomo, Kazuyoshi Ishigaki, Akari Suzuki, Toyonori Sakata, Yumi Tsuchida, Hiroshi Inui, Jun Hirose, Yuta Kochi, Yuho Kadono, Katsuhiko Shirahige, Sakae Tanaka, Kazuhiko Yamamoto, Keishi Fujio

## Abstract

**Objectives:** Synovial fibroblasts (SFs) produce a variety of pathogenic molecules in the inflamed synovium of rheumatoid arthritis (RA). We aimed to gain insight into the pathogenic mechanisms of SFs through elucidating the genetic contribution to molecular regulatory networks under inflammatory condition.

**Methods:** SFs from RA and osteoarthritis (OA) patients (n=30 each) were stimulated with 8 different cytokines (IFN-α, IFN-γ, TNF-α, IL-1β, IL-6/sIL-6R, IL-17, TGF-β1, IL-18) or a combination of all 8 (8-mix). Peripheral blood mononuclear cells (PBMCs) from the same patients were fractioned into five major immune cell subsets (CD4^+^ T cells, CD8^+^ T cells, B cells, NK cells, monocytes). Integrative analyses including mRNA expression, histone modifications (H3K27ac, H3K4me1, H3K4me3), 3D genome architecture and genetic variations of SNPs were performed.

**Results:** SFs exposed to synergistically acting cytokines produced markedly higher levels of pathogenic molecules, including CD40 whose expression was significantly affected by a RA risk SNP (rs6074022). Upon chromatin remodeling in activated SFs, RA risk loci were enriched in clusters of enhancers (super-enhancers; SEs) induced by synergistic proinflammatory cytokines. A RA risk SNP (rs28411362), located in a SE under synergistically acting cytokines, formed three-dimensional contact with the promoter of *MTF1* gene, whose binding motif showed significant enrichment in stimulation specific-SEs. Consistently, inhibition of MTF1 suppressed cytokine and chemokine production from SFs and ameliorated mice model of arthritis.

**Conclusions:** Our findings established the dynamic landscape of activated SFs, and yielded potential therapeutic targets associated with genetic risk of RA.

**Key messages:** *What is already known about this subject?:*

- In rheumatoid arthritis (RA), a variety of dysregulated molecules from immune cells and mesenchymal cells drive disease progression. Synovial fibroblasts (SFs), the most abundant resident mesenchymal cells in the inflamed synovium, produce a variety of pathogenic molecules including IL-6.
- Genome-wide association studies (GWAS) have identified more than 100 RA susceptibility loci. To gain insight into the pathogenic mechanisms of SFs, understanding the genetic contribution to molecular regulatory networks under inflammatory condition is crucial.

*What does this study add?:*

- Integrated analyses of activated SFs demonstrated that SFs exposed to synergistically acting cytokines produced markedly higher levels of pathogenic molecules. Some of which were significantly affected by RA risk loci in a stimulation-specific manner.
- Chromatin remodeling induced by synergistic proinflammatory cytokines were associated with RA heritability. Some transcription factors (MTF1, RUNX1) could be crucial for this structural rearrangement and the formation of inflammatory arthritis.

*How might this impact on clinical practice or future developments?:*

- Our findings established the dynamic landscape of activated SFs, and yielded potential therapeutic targets associated with genetic risk of RA.
