## Supplementary material for "Parsing multiomics landscape of activated synovial fibroblasts highlights drug targets linked to genetic risk of rheumatoid arthritis": Table S1

### Sheet: Sheet1
GWAS	top eQTL	R2	method	eGene
rs9603616	rs7993214	0.926164	TBT_Mo	COG6
rs9603616	rs7993214	0.926164	TBT_8mix	COG6
rs909685	rs74804869	0.911427	TBT_NK	SYNGR1
rs773125	rs1689510	0.6967	MT	RPS26
rs773125	rs1689510	0.6967	TBT_CD4	RPS26
rs773125	rs1689510	0.6967	TBT_IFNa	RPS26
rs773125	rs1689510	0.6967	TBT_IFNg	RPS26
rs773125	rs1689510	0.6967	TBT_IL1b	RPS26
rs773125	rs1689510	0.6967	TBT_IL6	RPS26
rs773125	rs1689510	0.6967	TBT_Mo	RPS26
rs773125	rs1689510	0.6967	TBT_TGFb	RPS26
rs773125	rs1689510	0.6967	TBT_TNFa	RPS26
rs773125	rs1689510	0.6967	TBT_8mix	RPS26
rs773125	rs1689510	0.6967	TBT_ns	RPS26
rs73194058	rs8134145	0.72039	TBT_Mo	IFNGR2
rs657075	rs257388	0.604307	MT	FNIP1
rs4239702	rs6074022	0.932935	MT	CD40
rs4239702	rs6032660	0.948859	TBT_IFNg	CD40
rs4239702	rs6032660	0.948859	TBT_8mix	CD40
rs3781913	rs456405	0.779656	MT	AP005019.1
rs3781913	rs12362256	0.99522	TBT_Mo	FAM86C1
rs3761959	rs2210913	1	MT	FCRL3
rs3761959	rs2210918	0.762096	MT	SH2D2A
rs3761959	rs7522061	0.995899	TBT_B	FCRL3
rs3761959	rs7522061	0.995899	TBT_CD8	FCRL3
rs3761959	rs7522061	0.995899	TBT_NK	FCRL3
rs3761847	rs2075049	0.951564	TBT_CD8	PHF19
rs2843401	rs72644697	1	MT	TTC34
rs2843401	rs150501711	0.792418	MT	FAM213B
rs2736337	rs2409780	0.989951	TBT_B	FAM167A
rs1980422	rs10932018	0.844586	MT	CTLA4
rs1980422	rs147080309	0.872064	TBT_CD4	RPL12P16
rs1893592	rs1893593	0.874812	TBT_CD4	UBASH3A
rs1571878	rs6456150	0.653885	TBT_CD4	AL133458.1
rs12936409	rs12946393	0.845582	MT	GSDMB
rs12936409	rs140683487	0.882991	MT	IKZF3
rs12936409	rs77749396	0.724096	MT	ORMDL3
rs12936409	rs12603332	0.918794	TBT_CD8	GSDMB,ORMDL3
rs12936409	rs12603332	0.918794	TBT_NK	GSDMB,ORMDL3
rs12936409	rs12944882	0.9904	TBT_B	ORMDL3
rs12936409	rs4065275	0.919313	TBT_B	GSDMB
rs12936409	rs4795397	1	TBT_8mix	ORMDL3
rs12529514	rs16874672	0.929035	TBT_B	CD83
rs10790268	rs12421793	0.645536	TBT_Mo	AP002954.1
