## Supplementary material for "Parsing multiomics landscape of activated synovial fibroblasts highlights drug targets linked to genetic risk of rheumatoid arthritis": Table S2

### Sheet: venn_gene_まとめ
NS	TNF-α	8-mix
ABL1	ABL1	ABL1
AC092807.3	AC048341.2	AC009404.1
ACACA	ADAM12	AC025580.2
ADAMTS5	ADAMTS1	AC026471.1
ADAMTS6	ADAMTS6	AC073611.1
ADCY4	ADCY4	AC079949.1
ADD3	ADM	AC092807.3
ADM	AHDC1	ADCY4
AHDC1	AKIP1	ADSL
AKAP2	ALG9	AHDC1
ALG9	ALKBH3	AL359834.1
ALKBH2	AMOTL2	ALDH1A3
AMOTL2	AMPD3	ALG9
AMPD3	APH1B	AMOTL2
ANK2	AREL1	ANAPC16
ANXA11	ARID1A	ANKRD28
ARF6	ARID1B	ANP32E
ARID1A	ARID5B	ANXA2R
ARID5B	ARRDC3	APBB2
ARMC5	ATF6B	APOL4
ARNTL	ATP2B4	ARID1A
ATF6B	ATP6V0A1	ARMC5
ATP2B4	B4GALT1	ASCC1
ATP6V0A1	BABAM2	ATXN1
ATPAF2	BCAR3	B2M
AUP1	BCL2L1	BANF1
B4GALT1	BCL6	BAX
BAG4	BNIP1	BCAT1
BAHCC1	BNIP3L	BCL2L1
BCL2L1	BRD2	BNIP3L
BCL6	C11orf1	BOD1
BNIP3L	C6orf47	BORCS5
BTBD2	C6orf48	C11orf96
BZW1	C7orf49	C12orf10
C11orf1	C9orf3	C14orf2
C12orf10	CA12	C1orf109
C6orf47	CACNA1C	C1orf122
C7orf49	CAPG	C9orf3
C9orf3	CAVIN1	CACNA1C
CA12	CBLN3	CAPG
CACNA1C	CBX3	CAPZA1
CAPG	CDRT4	CBX3
CAVIN1	CEMIP	CCDC142
CBLN3	CEP250	CCDC80
CBX3	CFLAR	CCL5
CCDC14	CHIC2	CCL8
CCDC80	CHSY1	CCP110
CCDC97	CLDN11	CD82
CD9	CLP1	CDC42EP2
CDCA2	CLPB	CDKN2AIPNL
CDK17	COL1A2	CDRT4
CDKN2AIPNL	COPS8	CEBPB
CEMIP	COPZ2	CEP250
CEP250	CREB3L2	CFB
CHD9	CRIM1	CHSY1
CITED2	CSNK2B	CLEC16A
CLDN11	CSTF3	CLMP
CLPB	CTDSP1	CNBP
CNN2	CTR9	CNP
COA7	CTSK	COA1
COL1A2	CTTNBP2NL	COL6A1
COL6A2	CUEDC1	CREB3L2
COL6A3	CYR61	CRTC3
COPRS	DDAH1	CSF3
CORO1C	DDR1	CTDSP2
CREB3L1	DDR2	CTSB
CREB3L2	DGKA	CTTNBP2NL
CREB5	DHRS1	CXCL3
CRIM1	DHX8	CXCL6
CSAD	DLC1	CYR61
CSNK2B	DNTTIP1	DDAH1
CSTF3	DPH1	DDIT4
CTDSP1	DPM2	DGKA
CTR9	DPYSL2	DGKI
CTSB	DUSP1	DHRS1
CTSK	EBF1	DHX58
CYP1B1	EFHC1	DNAJC7
CYR61	EFTUD2	DNTTIP1
DCUN1D3	EGFR	DOCK6
DDAH1	EIF3B	DPYSL2
DDR1	ELL2	DTWD1
DDR2	EMP1	DUSP1
DGKA	EPB41L4A-AS1	DUSP5
DHRS1	ERC1	EFS
DHRS7B	ERCC1	EIF1AD
DHX8	ERRFI1	EIF4H
DIAPH1	EVA1A	ELL2
DLC1	EXT1	ELN
DNTTIP1	FADS2	ENGASE
DPYSL2	FAM50B	ERCC1
DST	FANCC	EVA1A
DTWD1	FBN1	EXT1
DUSP1	FCF1	EYA3
DXO	FEN1	FAM214B
EBF1	FGF2	FGF2
EBF2	FGF7	FMOD
ECHDC2	FKBPL	FN1
EDEM2	FKRP	FOXN2
EFHC1	FMNL1	FOXO3
EFTUD2	FN1	FTH1
EGFR	FOXC2	FTL
EIF4B	FOXL1	FUS
ELN	FOXP1	GADD45A
EMP1	FYN	GBP1
EPB41L4A-AS1	GALNT15	GDE1
ERC1	GATA6	GHDC
ERCC1	GDF5	GNG12
ERI2	GLRX5	GOPC
EVA1A	GPANK1	GPC6
EXT1	GPATCH4	GPR157
FAAP100	GPC6	GSK3A
FADS2	GTPBP8	GTPBP8
FAM129B	HEBP1	H2AFV
FANCC	HECTD3	HAX1
FEN1	HEG1	HEBP1
FGF2	HERC4	HEG1
FGF7	HIC1	HIF1A
FGGY	HIF1A	HIVEP2
FKBPL	HIST1H2BK	HNRNPA2B1
FOXP1	HNRNPA2B1	HOXA10
FYN	HOXA9	HOXA11
G6PD	HPS3	HOXA9
GADD45A	ID2	HSD17B7
GALNT15	IFT122	HSD3B7
GAMT	IGF1R	HTATIP2
GDF5	IGFBP4	IFI16
GID4	IGFBP6	IFIT3
GNG12	IL6	IFT122
GORAB	ILF2	IGFBP6
GPANK1	INSIG1	IL18R1
GSTA4	IRF1	IL6
HEBP1	IRF2BP2	ILF2
HEG1	ISCU	INSIG1
HIST1H2BK	JARID2	IRF2BP2
HNRNPA2B1	JAZF1	ISCU
HNRNPU	JUN	JAZF1
HNRNPUL1	KCNJ15	JUN
HOOK2	KCNMA1	KCNJ15
HOXA10	KHNYN	KHNYN
HOXA11	KIF13A	KIRREL1
HOXA9	KLF10	KLF10
HTRA2	KLF4	KLF7
IER5L	KMT5B	LHFPL2
IGF1R	LIMD1	LIMD1
IGFBP3	LINC00963	LINC00963
IGFBP4	LINC01116	LINC00968
IGFBP5	LINC01578	LINC01116
IGSF8	LINC01588	LINC01426
IKBKG	LINC02454	LINC01503
IL1R1	LMCD1	LOXL2
IL6	LMO4	LPP
INAFM1	LNX1	LRRK1
INSIG1	LPAR1	LSM10
IQGAP3	LPP	LYNX1
IRF2BP2	LSM4	MALAT1
IRX3	LTBP4	MAML2
ISCU	LTBR	MAP7D1
ITGA11	MAFK	MEIS1
ITGB5	MALAT1	MIR100HG
JUN	MAML2	MKL1
KCNMA1	MAP3K7CL	MLPH
KCTD9	ME3	MRM2
KHNYN	MET	MTF1
KIAA0907	MIR100HG	MYO10
KIAA1522	MIR22HG	MYO18A
KIF1BP	MLPH	NAV2
KLF10	MRPL17	NBL1
KLF4	MSN	NDUFS7
KLF6	MYBL1	NEAT1
KLF7	MYC	NFATC4
KMT5B	MYL9	NFIC
LAMC1	MYO10	NFKBIA
LAMTOR1	MYO1E	NKIRAS2
LARS2	MYOF	NOP9
LGR4	NARS	NTMT1
LIMD1	NAV1	NUMA1
LINC00963	NBL1	ORAI3
LINC01116	NEIL2	OTUB1
LINC01503	NFATC4	PARD3B
LINC01578	NFIL3	PCBP1
LIPA	NGDN	PCDHGC3
LNX1	NOP9	PFDN4
LOXL2	NRBF2	PFDN5
LRTOMT	NREP	PIGV
LSM1	NTMT1	PINK1
LTBR	NUMA1	PKNOX2
LUZP1	PAPPA	PLEKHA4
LYRM1	PAX8	PLPP3
MALAT1	PBX2	POU2F2
ME3	PCBP1	PPP1R15A
MED31	PCBP1-AS1	PPP1R9B
MGST3	PCDHGA12	PRPF8
MIR100HG	PCDHGC3	PRRX1
MRPL46	PDE4DIP	PSD4
MRPS11	PDGFC	PSMD9
MSN	PDLIM4	PSMG4
MSRB3	PHF21A	PTGR1
MTSS1L	PIGV	PTPA
MXD1	PLEKHO2	PTPN2
MXI1	POLR3D	PXDN
MYBL1	PRKCH	PXN
MYL9	PRSS23	PYCARD
MYO1B	PSMD9	PYM1
MYOF	PSMG3	RAB11B
NDUFS7	PSMG3-AS1	RASA3
NELFE	PTPA	RASSF8
NFIL3	PTRH1	RECK
NGF	PVT1	RHOC
NOP9	PXDN	RMI2
NREP	PXN	RND3
NT5E	PYM1	RNF215
NTMT1	RAB35	RPL26L1
NUMA1	RAD52	RPL7L1
ORAI3	RBFOX2	RUNX1
ORMDL2	RER1	RUNX2
P3H3	RHOC	S100A6
PANK4	RIPK4	S1PR3
PAPPA	RND3	SART3
PARVB	RNF215	SCARB1
PCBP1	RPL18	SCYL1
PCBP1-AS1	RPS6KA2	SEC14L2
PCDHGC3	RUNX1	SELENOI
PDE1C	S100A16	SEPT9
PDGFRA	SART3	SETD1A
PFDN5	SEMA3B	SH3D21
PFKFB4	SEPT9	SIRPA
PHF19	SERPINE1	SLC1A3
PIAS3	SERTAD2	SLC38A10
PIGV	SIK3	SMAD6
PLPP3	SIPA1L3	SMAD7
PLPP5	SKAP2	SMG6
POLR3E	SLC22A23	SMUG1
PPIA	SLC25A39	SMYD4
PPP1R9B	SLC36A1	SNAI1
PPP3CC	SMARCC2	SNAI2
PRKCH	SMG6	SNAPIN
PRRX1	SMUG1	SNX10
PRTFDC1	SNAI2	SOCS2
PSMD9	SNAPIN	SP110
PVT1	SNX10	SP140
PXN	SNX8	SPATA5
PYM1	SNX9	SPOCD1
RAB11FIP5	SPATA5	SRD5A3
RAD51B	SPHK2	SRP54
RAD52	SPOCD1	SSR3
RARA	SPRED2	ST3GAL1
RBFOX2	SRCAP	ST7L
RBPJ	SRGAP1	STARD13
RER1	SRRT	STAT6
RETREG3	SSR3	STK40
REV3L	ST3GAL1	STOML2
RFX2	ST5	SULF1
RIPK4	ST6GALNAC4	TCF4
RPL18	ST7L	TCF7L2
RPL27A	STBD1	TGIF1
RPS14	STRN4	TIMP2
RPS6KA2	STX4	TM2D3
RRAGC	TCF7L2	TMCO1
RTN4	TGIF1	TMEM259
RUSC2	TIMP2	TMEM92
S100A2	TLN2	TNFAIP3
S100A6	TMBIM1	TOMM40L
SAMD8	TMEM158	TPM1
SARNP	TMEM216	TRAK1
SART3	TMEM258	TRAPPC3
SCARB1	TMEM9B	TRIM69
SCP2	TNFAIP3	TTC31
SEPT11	TNPO1	TUBB
SERTAD2	TNXB	UBE2S
SETD1A	TRAM2	UBE2V1
SIK3	TRAM2-AS1	VEZF1
SIPA1L1	TRIM56	WNT5A
SKIV2L	TRIM8	YRDC
SLC12A8	TRMO	ZBTB39
SLC25A15	TRPS1	ZFP36L2
SLC36A1	TTC31	ZMIZ2
SLC43A1	TUBB	ZNF217
SMAD3	UBE2V1	ZNF267
SMAD6	UROD	ZNF385A
SMG6	VCAM1	ZNF622
SMG7	VEGFA
SNAI2	VEZF1
SNX10	VIM
SPG7	WDR81
SPHK2	WNT5A
ST5	YIPF5
ST7L	ZBTB39
STARD13	ZEB2
STC2	ZFP36L1
STK19	ZFP36L2
STXBP1	ZMIZ1
SUSD1	ZNF217
TADA2A	ZNF385A
TCF7L2	ZNF48
TEAD1	ZNF771
TGIF1
THBD
THBS1
TIMM10
TLE3
TMBIM1
TMED2
TMEM222
TMEM258
TMEM259
TMEM30B
TNFRSF1A
TNPO1
TNS1
TNXB
TPM1
TRIO
TTC31
TUBB
TUBG1
TXNRD1
UNC5B
UNG
VEGFA
VIM
VKORC1
WIPF1
WIPF2
WNK1
WNT5A
WWTR1
YKT6
ZBTB12
ZFP36L1
ZFYVE27
ZNF106
ZNF217
ZNF335
ZNF385A
ZNF423
ZNF703
ZNF706
ZNF740
